# BatCRISPRi: Bacillus titratable CRISPRi for dynamic control in *Bacillus subtilis*

**DOI:** 10.1101/2023.11.01.565046

**Authors:** Andrés F. Flórez, Sebastian Castillo-Hair, Luis Gutierrez-Lopez, Daniel Eaton, Johan Paulsson, Ethan C. Garner

**Affiliations:** Department of Molecular and Cellular Biology, Harvard University, Cambridge, MA, USA; Department of Electrical and Computer Engineering, University of Washington, Seattle, WA; eScience Institute, University of Washington, Seattle, Washington 98195, United States; Department of Systems Biology, Harvard Medical School, Boston, MA, USA

## Abstract

The discovery of new genes regulating essential biological processes has become increasingly important, and CRISPRi has emerged as a powerful tool for achieving this goal. This method has been used in many model organisms to decrease the expression of specific genes and assess their impact on phenotype. Pooled CRISPRi libraries in bacteria have been particularly useful in discovering new regulators of growth, division, and other biological processes. However, these libraries rely on the induction of dCas9 via an inducible promoter, which can be problematic due to promoter leakiness. This is a widespread phenomenon of any inducible promoter that can result in the unwanted downregulation of genes and the emergence of genetic suppressors when essential genes are knocked down. To overcome this issue, we have developed a novel strategy that eliminates dCas9 leakiness and enables reversible knockdown control using the rapamycin-dependent degron system in *Bacillus subtilis*. This degron system causes rapid degradation of dCas9, resulting in an almost instant reset of the system. Our results demonstrate that it is possible to achieve zero CRISPRi activity in the uninduced state and full activity in the induced state. This improved CRISPRi system will enable researchers to investigate phenotypic changes more effectively while reducing the undesirable effects of leaky expression and noise in their phenotypic data. Moreover, a rapid degradation system could serve as a tool for dynamic perturbation before compensation mechanisms or stress responses kick in. Finally, this approach can be adapted to other organisms and other promoter-inducible systems, potentially opening up strategies for tighter control of gene expression.
