## Supplemental Table 1 for "BatCRISPRi: Bacillus titratable CRISPRi for dynamic control in *Bacillus subtilis*"

### Sheet: CRISPRi strains
CRISPRi strains used in the study
Strain ID	Name	Genotype	Background
bAF413	T7-dCas9 -mNeon (1) PV6-mApple2	ydhG/H::erm-T7LacI-dCas9-mNeon-SsrA* amyE::kan-PV6-mApple2 (insulators)	bAF301 + bAF194
bAF415	T7-dCas9 -mNeon (1) PV6-mApple2 gRNA-mApple2 term 1 insulator new	ydhG/H::erm-T7LacI-dCas9-mNeon-SsrA* amyE::kan-PV6-mApple2 (insulators) lacA::Cat-veg-gRNA 124 mApples (1 insulator down)	bAF413 + bAF386
bAF421	T7-dCas9 -mNeon (1) Rapamycin-SspB PV6-mApple2 gRNA-mApple2 term 1 insulator new	ydhG/H::erm-T7LacI-dCas9-mNeon-SsrA* ycgO::Spec-PV4-FKBP12-XB PV6-SspB-FRB amyE::kan-PV6-mApple2 (insulators) lacA::Cat-veg-gRNA 124 mApples (1 insulator down)	bAF415 + bAF278
bAF423	T7-dCas9 -mNeon (1) Rapamycin-SspB PV6-mApple2 gRNA-mApple2 term 1 insulator new	ydhG/H::erm-T7LacI-dCas9-mNeon-SsrA* ycgO::Spec-PV5-FKBP12-XB PV7-SspB-FRB amyE::kan-PV6-mApple2 (insulators) lacA::Cat-veg-gRNA 124 mApples (1 insulator down)	bAF415 + bAF359
bAF425	T7-dCas9 -mNeon (1) Rapamycin-SspB PV6-mApple2 gRNA-mApple2 term 1 insulator new	ydhG/H::erm-T7LacI-dCas9-mNeon-SsrA* ycgO::Spec-PV3-FKBP12-XB PV5-SspB-FRB amyE::kan-PV6-mApple2 (insulators) lacA::Cat-veg-gRNA 124 mApples (1 insulator down)	bAF415 + bAF374
bAF470	T7-dCas9 -mNeon (1) Rapamycin-SspB gRNA-negative ctrl dnaN-mApple2	ydhG/H::erm-T7LacI-dCas9-mNeon-SsrA* ycgO::Spec-PV4-FKBP12-XB PV6-SspB-FRB lacA::Cat-veg-gRNA negative ctrl (NC_1) (1 insulator down) dnaN::linker 11a-mApple2-kan	bAF463 + bAF112
bAF495	T7-dCas9 -mNeon (1) PV6-mApple2 gRNA-mApple2 term 1 insulator new Pxyl-SspB (Ec)	ydhG/H::erm-T7LacI-dCas9-mNeon-SsrA* amyE::kan-PV6-mApple (insulators) lacA::Cat-veg-gRNA 124 mApple (1 insulator down) ycgO∷Spec::Pxyl-SspB (E.coli)	bAF415 + bAF491
bAF501	Pxyl-dCas9-mNeon-SsrA PV6-mApple	yhdG/H::erm-Pxyl-dCas9-mNeon-SsrA* amyE::kan-PV6-mApple2 (insulators)	bAF195 + bAF194
bAF503	Phyperspank-dCas9-mNeon-SsrA PV6-mApple	yhdG/H::erm-Phyperspank-dCas9 -mNeon-ssrA* amyE::kan-PV6-mApple2 (insulators)	bAF304 + bAF194
bAF517	Pxyl-dCas9-mNeon-SsrA (1) PV6-mApple gRNA-mApple2 term 1 insulator (1) new	yhdG/H::erm-Pxyl-dCas9-mNeon-SsrA* amyE::kan-PV6-mApple2 (insulators) lacA::Cat-veg-gRNA 124 mApples (1 insulator down)	bAF501 + bAF386
bAF519	Phyperspank-dCas9-mNeon-SsrA (1) PV6-mApple gRNA-mApple2 term 1 insulator (1) new	yhdG/H::erm-Phyperspank-dCas9 -mNeon-ssrA* amyE::kan-PV6-mApple2 (insulators) lacA::Cat-veg-gRNA 124 mApples (1 insulator down)	bAF503 + bAF386
bAF525	Pxyl-dCas9-mNeon-SsrA (1) PV6-mApple gRNA-mApple2 term 1 insulator new Rapamycin-SspB	yhdG/H::erm-Pxyl-dCas9-mNeon-SsrA* amyE::kan-PV6-mApple2 (insulators) lacA::Cat-veg-gRNA 124 mApple (1 insulator down) ycgO::Spec-PV4-FKBP12-XB PV6-SspB-FRB	bAF517 + bAF278
bAF527	Pxyl-dCas9-mNeon-SsrA (1) PV6-mApple gRNA-mApple2 term 1 insulator new Phyper_T35C-SspB (Ec)	yhdG/H::erm-Pxyl-dCas9-mNeon-SsrA* amyE::kan-PV6-mApple2 (insulators) lacA::Cat-veg-gRNA 124 mApple (1 insulator down) ycgO∷Spec::Phyper T35C-SspB (E.coli)	bAF517 + bAF505
bAF529	Pxyl-dCas9-mNeon-SsrA (1) PV6-mApple gRNA-mApple2 term 1 insulator new Phyperspank-SspB optimized	yhdG/H::erm-Pxyl-dCas9-mNeon-SsrA* amyE::kan-PV6-mApple2 (insulators) lacA::Cat-veg-gRNA 124 mApple (1 insulator down) ycgO::Spec-Phyperspank-SspB optimized	bAF517 + bAF289
bAF532	Phyperspank-dCas9-mNeon-SsrA (2) PV6-mApple gRNA-mApple2 term 1 insulator new Pxyl-SspB (Ec)	yhdG/H::erm-Pxyl-dCas9-mNeon-SsrA* amyE::kan-PV6-mApple2 (insulators) lacA::Cat-veg-gRNA 124 mApple (1 insulator down) ycgO∷Spec::Pxyl-SspB (E.coli)	bAF519 + bAF491
bAF533	Phyperspank-dCas9-mNeon-SsrA (1) PV6-mApple gRNA-mApple2 term 1 insulator new Rapamycin-SspB	yhdG/H::erm-Pxyl-dCas9-mNeon-SsrA* amyE::kan-PV6-mApple2 (insulators) lacA::Cat-veg-gRNA 124 mApple (1 insulator down) ycgO::Spec-PV4-FKBP12-XB PV6-SspB-FRB	bAF519 + bAF278
bAF535	dCas9-mNeon (1) PV6-mApple2	yhdG/H::erm-Pxyl-dCas9-mNeon amyE::kan-PV6-mApple2 (insulators)	bAF121 + bAF194
bAF557	T7-dCas9 -mNeon (1) PV6-mApple2 T7 gRNA-mApple 124	ydhG/H::erm-T7LacI-dCas9-mNeon-SsrA* amyE::kan-PV6-mApple2 (insulators) lacA::Cat-T7-gRNA 124 mApple (1 insulator down)	bAF413 + bAF508
bAF559	Pxyl-dCas9-mNeon-SsrA (1) PV6-mApple gRNA-mApple2 term 1 insulator (1) new Pspank*-SspB	yhdG/H::erm-Pxyl-dCas9-mNeon-SsrA* amyE::kan-PV6-mApple2 (insulators) lacA::Cat-veg-gRNA 124 mApples (1 insulator down) ycgO∷Spec::Pspank (T-35C)-(Ec) SspB	bAF517 + bAF227
bAF561	Pxyl-dCas9-mNeon (1) PV6-mApple2 gRNA-mApple2 term 1 insulator (1) new	yhdG/H::erm-Pxyl-dCas9-mNeon amyE::kan-PV6-mApple2 (insulators) lacA::Cat-veg-gRNA 124 mApples (1 insulator down)	bAF535 + bAF386
bAF565	T7-dCas9 -mNeon (1) PV6-mApple2 T7 gRNA-mApple 124 Pxyl-SspB (Ec)	ydhG/H::erm-T7LacI-dCas9-mNeon-SsrA* amyE::kan-PV6-mApple2 (insulators) lacA::Cat-T7-gRNA 124 mApple (1 insulator down) ycgO∷Spec::Pxyl-SspB (E.coli)	bAF557 + bAF491
bAF567	T7-dCas9 -mNeon (1) PV6-mApple2 T7 gRNA-mApple 124 Rapamycin-SspB	ydhG/H::erm-T7LacI-dCas9-mNeon-SsrA* amyE::kan-PV6-mApple2 (insulators) lacA::Cat-T7-gRNA 124 mApple (1 insulator down) ycgO::Spec-PV4-FKBP12-XB PV6-SspB-FRB	bAF557 + bAF278
bAF679	T7-dCas9 -SsrA* (1) Rapamycin-SspB	ydhG/H::erm-T7LacI-dCas9-SsrA* ycgO::Spec-PV4-FKBP12-XB PV6-SspB-FRB	bAF662 + bAF278
bAF698	T7 gRNA RiboJ 124 mApple (1)	lacA::Cat-T7-(RiboJ) gRNA 124 mApple (1 insulator down)	Isothermal
bAF702	T7-dCas9 -mNeon (1) PV6-mApple2 T7 gRNA RiboJ 124 mApple	ydhG/H::erm-T7LacI-dCas9-mNeon-SsrA* amyE::kan-PV6-mApple2 (insulators) lacA::Cat-T7-(RiboJ) gRNA 124 mApple (1 insulator down)	bAF413 + bAF698
bAF716	T7-dCas9 -mNeon (1) PV6-mApple2 T7 gRNA RiboJ 124 mApple Rapamycin-SspB	ydhG/H::erm-T7LacI-dCas9-mNeon-SsrA* amyE::kan-PV6-mApple2 (insulators) lacA::Cat-T7-(RiboJ) gRNA 124 mApple (1 insulator down) ycgO::Spec-PV4-FKBP12-XB PV6-SspB-FRB	bAF702 + bAF278

### Sheet: Degron strains
Degron strains used in the study
Strain ID	Name	Genotype	Background
bAF272	PV2-mNeonGreen (1)	amyE::kan-PV2-mNeonGreen (insulators)	Isothermal
bAF487	PV2-mNeonGreen-ALGG (2) SsrA*	amyE::kan-PV2-mNeonGreen-ALGG	Isothermal
bAF575	PV2-mNeonGreen-ALGG (1) SsrA* Pxyl-SspB (Ec)	amyE::kan-PV2-mNeonGreen-ALGG ycgO∷Spec::Pxyl-SspB (E.coli)	bAF486 + bAF491
bAF577	PV2-mNeonGreen-ALGG (1) SsrA* Phyper_T35C-SspB (Ec)	amyE::kan-PV2-mNeonGreen-ALGG ycgO∷Spec::Phyper T35C-SspB (E.coli)	bAF486 + bAF505
bAF580	PV2-mNeonGreen-ALGG (2) SsrA* Rapamycin-SspB	amyE::kan-PV2-mNeonGreen-ALGG ycgO::Spec-PV4-FKBP12-XB PV6-SspB-FRB	bAF486 + bAF278
bAF581	PV2-mNeonGreen-ALGG (1) SsrA* Phyperspank-SspB optimized	amyE::kan-PV2-mNeonGreen-ALGG ycgO::Spec-Phyperspank-SspB optimized	bAF486 + bAF289
bAF591	PV2-mNeonGreen-ALGG (1) SsrA* Pspank*-SspB	amyE::kan-PV2-mNeonGreen-ALGG ycgO∷Spec::Pspank (T-35C)-(Ec) SspB	bAF486 + bAF227
bAF627	PV2-mNeonGreen-ALGG (1) SsrA* Pxyl-SspB (Ec)	amyE::kan-PV2-mNeonGreen-ALGG ycgO∷Spec::Pxyl-SspB (E.coli)	bAF487 + bAF491
bAF629	PV2-mNeonGreen-ALGG (1) SsrA* Phyper_T35C-SspB (Ec)	amyE::kan-PV2-mNeonGreen-ALGG ycgO∷Spec::Phyper T35C-SspB (E.coli)	bAF487 + bAF505
bAF631	PV2-mNeonGreen-ALGG (1) SsrA* Rapamycin-SspB version_1	amyE::kan-PV2-mNeonGreen-ALGG ycgO::Spec-PV4-FKBP12-XB PV6-SspB-FRB	bAF487 + bAF278
bAF633	PV2-mNeonGreen-ALGG (1) SsrA* Phyperspank-SspB optimized	amyE::kan-PV2-mNeonGreen-ALGG ycgO::Spec-Phyperspank-SspB optimized	bAF487 + bAF289
bAF635	PV2-mNeonGreen-ALGG (1) SsrA* Pspank*-SspB	amyE::kan-PV2-mNeonGreen-ALGG ycgO∷Spec::Pspank (T-35C)-(Ec) SspB	bAF487 + bAF227
bAF636	PV2-mNeonGreen-ALGG (1) SsrA* Rapamycin-SspB version_2	amyE::kan-PV2-mNeonGreen-ALGG ycgO::Spec-PV5-FKBP12-XB PV7-SspB-FRB	bAF487 + bAF359
bAF638	PV2-mNeonGreen-ALGG (1) SsrA* Rapamycin-SspB version_3	amyE::kan-PV2-mNeonGreen-ALGG ycgO::Spec-PV3-FKBP12-XB PV5-SspB-FRB	bAF487 + bAF374
bAF640	PV2-mNeonGreen-ADAT (1) SsrA*	amyE::kan-PV2-mNeonGreen-ADAT	Isothermal
bAF642	PV2-mNeonGreen-ADCS (1) SsrA*	amyE::kan-PV2-mNeonGreen-ADCS	Isothermal
bAF656	PV2-mNeonGreen-ALQS (1) SsrA*	amyE::kan-PV2-mNeonGreen-ALQS	Isothermal
bAF658	PV2-mNeonGreen-DDAS (1) SsrA*	amyE::kan-PV2-mNeonGreen-DDAS	Isothermal
bAF660	PV2-mNeonGreen-AISV (1) SsrA*	amyE::kan-PV2-mNeonGreen-AISV	Isothermal
bAF712	PV2-mNeonGreen-ADAT SsrA (1) Phyper_T35C-SspB (Ec)	amyE::kan-PV2-mNeonGreen-ADAT ycgO∷Spec::Phyper T35C-SspB (E.coli)	bAF640 + bAF505
bAF714	PV2-mNeonGreen-ADAT SsrA (1) Rapamycin-SspB	amyE::kan-PV2-mNeonGreen-ADAT ycgO::Spec-PV4-FKBP12-XB PV6-SspB-FRB	bAF640 + bAF278
